# SigBridgeR: An Integrative Framework and Toolkit for Comprehensive Screening and Benchmarking of Phenotype-Associated Cell Subpopulations in Single-Cell Transcriptomics

**DOI:** 10.64898/2026.05.08.723458

**Authors:** Yuxi Yang, Zeyu Yan, Hongqian Qian, Chunyang Wang, Liping Du, Yun Peng, Xiaoyun Bu, Jian-Guo Zhou, Shixiang Wang

**Affiliations:** Department of Biomedical Informatics, School of Life Sciences, Central South University, Changsha, China; Department of Urology, Peking University People’s hospital, Beijing, China; Department of Colorectal Surgery, Hunan Cancer Hospital/The Affiliated Cancer Hospital of Xiangya School of Medicine, Central South University; Department of Oncology, The Second Affiliated Hospital of Zunyi Medical University, Zunyi, China

**Keywords:** Single-cell RNA sequencing, phenotype-associated subpopulation, bulk transcriptomics, computational benchmarking, R package, precision medicine

## Abstract

Single-cell RNA sequencing has revolutionized our understanding of cellular heterogeneity, yet linking specific cell subpopulations to clinically relevant phenotypes remains a persistent challenge. Although multiple computational methods have been developed to bridge this gap, they are typically implemented as standalone packages with heterogeneous preprocessing pipelines, incompatible parameter conventions, and divergent output formats, thereby hindering rigorous cross-method benchmarking and reproducible multi-method workflows. Here, we present SigBridgeR, an extensible R framework and comprehensive toolkit that currently unifies eight state-of-the-art phenotype-associated cell screening algorithms within consistent workflows. We conducted a systematic benchmarking study across four cancer types HER2-positive breast cancer, triple-negative breast cancer, lung adenocarcinoma, and ovarian cancer using both binary phenotypes and patient survival endpoints. Our evaluation incorporated positive and negative control assessments based on differentially expressed genes and randomly selected marker panels, alongside quantitative accuracy comparisons using ground-truth cell labels. Building upon these insights, SigBridgeR provides standardized preprocessing for scRNA-seq and bulk transcriptomic data, unified algorithmic interfaces through a registry-based architecture, ensemble analysis via weighted voting, and comprehensive visualization utilities for multi-method comparison. By lowering technical barriers and promoting methodological standardization, SigBridgeR facilitates reliable discovery of phenotype-relevant cell subpopulations and enhances the translational potential of single-cell omics research.
