## Supplementary Tables for "SigBridgeR: An Integrative Framework and Toolkit for Comprehensive Screening and Benchmarking of Phenotype-Associated Cell Subpopulations in Single-Cell Transcriptomics"

### Sheet: Content
Content
Table 1. Phenotype-Associated Cell Screening Algorithms Evaluated in This Study
Table S1. Publicly Available Datasets Used in This Study
Table S2. Phenotype Classification Label of Bulk Datasets

### Sheet: Table 1
Table 1.
Phenotype-Associated Cell Screening Algorithms Evaluated in This Study
Name	Validation Data	Algorithm	Resource	Published Date	Implementation
Scissor	LUAD, SKCM, FSHD, AD	Based on shared gene expression correlation and cell-cell similarity network	https://github.com/sunduanchen/Scissor	2021-11-11	R package
DEGAS	GBM, AD, myeloma	Based on deep multitask transfer learning with domain adaptation (via MMD)	https://github.com/tsteelejohnson91/DEGAS	2022-02-01	R package + Python script
scAB	LIHC, SKCM, glioma, BRCA, LUAD, LUSC, HNSC, KIRC, BLCA	Based on knowledge- and graph-guided non-negative matrix factorization	https://github.com/jinworks/scAB	2022-11-28	R package
LP_SGL	LUAD, SKCM, THYM, LIHC	Based on cell group structure guided by the Leiden algorithm and sparse group lasso regression	https://github.com/hongmeizhanghm/LP_SGL	2023-11-22	R script
SCIPAC	PRAD, BRCA, LUAD, FSHD	Based on elastic-net regression of cell cluster proportions.	https://github.com/RavenGan/SCIPAC	2024-05-13	R package
PIPET	LUAD, BRCA	Based on phenotype-guided feature vector construction and similarity assessment	https://github.com/ruan2ruan/PIPET	2024-05-23	R package
scPAS	BRCA, OV, COAD, RCC, LIHC, PRAD	Based on a network-regularized sparse regression model and permutation testing	https://github.com/aiminXie/scPAS	2024-11-22	R package
scPP	Unknown	Based on marker gene score via AUCell	https://github.com/WangX-Lab/ScPP	None	R package

### Sheet: Table S1
Table S1.
Publicly Available Datasets Used in This Study
Resource	Source	Type	Identifier
Single cell RNA expression	Kang et al, 2024	lung adenocacinoma	GEO-GSE123902
Single cell RNA expression	Pal et al, 2021	breast cancer	GEO-GSE161529
Single cell RNA expression	Zhang et al, 2022	serous ovary cancer	GEO-GSE165897
Bulk RNA expression + clinical phenotype	Bild et al, 2005	lung adenocacinoma	GEO-GSE3141
Bulk RNA expression + clinical phenotype	Lee et al, 2008	lung adenocacinoma	GEO-GSE8894
Bulk RNA expression + clinical phenotype	Okayama et al, 2012	lung adenocacinoma	GEO-GSE31210
Bulk RNA expression	Jian et al, 2021	lung adenocacinoma	TCGA-LUAD
Bulk RNA expression + clinical phenotype	Clarke et al, 2013	breast cancer	GEO-GSE42568
Bulk RNA expression + clinical phenotype	Chen et al, 2021	breast cancer	GEO-GSE162228
Bulk RNA expression	The Cancer Genome Atlas Network, 2012	breast cancer	TCGA-BRCA
Bulk RNA expression + clinical phenotype	Tothill et al, 2008	ovarian tumour	GEO-GSE9891
Bulk RNA expression + clinical phenotype	Yoshihara et al, 2012	high-risk ovarian cancer	GEO-GSE32062
Bulk RNA expression + clinical phenotype	Kommoss et al, 2019	ovarian cancer	GEO-GSE140082
clinical phenotype	Li et al, 2024	breast cancer + lung adenocacinoma	tcga_surv
clinical phenotype	Li et al, 2024	breast cancer + lung adenocacinoma	tcga_clinical
clinical phenotype	Li et al, 2024	breast cancer + lung adenocacinoma	tcga_clinical_fine

### Sheet: Table S2
Table S2.
Phenotype Classification Label of Bulk Datasets
Resource	Binary Phenotype Description		Source	Type	Identifier
	Type	Classification
Bulk RNA expression + clinical phenotype	None	None	Bild et al, 2005	lung adenocacinoma	GEO-GSE3141
Bulk RNA expression + clinical phenotype	None	None	Lee et al, 2008	lung adenocacinoma	GEO-GSE8894
Bulk RNA expression + clinical phenotype	None	None	Okayama et al, 2012	lung adenocacinoma	GEO-GSE31210
Bulk RNA expression	Tissue	Tumor/Normal	Jian et al, 2021	lung adenocacinoma	TCGA-LUAD
Bulk RNA expression + clinical phenotype	Tissue	Tumor/Normal	Clarke et al, 2013	breast cancer	GEO-GSE42568
Bulk RNA expression + clinical phenotype	Relapse	Relapse/Non-relapse	Chen et al, 2021	breast cancer	GEO-GSE162228
Bulk RNA expression	Tissue	Tumor/Normal	The Cancer Genome Atlas Network, 2012	breast cancer	TCGA-BRCA
Bulk RNA expression + clinical phenotype	Tissue	Malignant/LMP	Tothill et al, 2008	ovarian tumour	GEO-GSE9891
Bulk RNA expression + clinical phenotype	None	None	Yoshihara et al, 2012	high-risk ovarian cancer	GEO-GSE32062
Bulk RNA expression + clinical phenotype	Grade	High-grade/Low-grade	Kommoss et al, 2019	ovarian cancer	GEO-GSE140082
clinical phenotype	None	None	Li et al, 2024	breast cancer + lung adenocacinoma	tcga_surv
clinical phenotype	Tissue	Tumor/Normal	Li et al, 2024	breast cancer + lung adenocacinoma	tcga_clinical
clinical phenotype	Tissue	Tumor/Normal	Li et al, 2024	breast cancer + lung adenocacinoma	tcga_clinical_fine
